# MutLγ enforces meiotic crossovers in *Arabidopsis thaliana*

**DOI:** 10.1101/2024.09.18.613675

**Authors:** Stéphanie Durand, Qichao Lian, Victor Solier, Joiselle Blanche Fernandes, Raphael Mercier

## Abstract

During meiosis, each chromosome pair experiences at least one crossover (CO), which directs their balanced segregation in addition to shuffling genetic information. COs tend to be away from each other, a phenomenon known as CO interference. The main biochemical pathway for CO formation, which is conserved in distant eukaryotes, involves the ZMM proteins together with the MLH1-MLH3 complex (MutLγ). Here, we aim to clarify the role of MutLγ in CO formation in *Arabidopsis thaliana*. We show that AtMutLγ is partially dispensable for ZMM-dependant CO formation. HEI10 large foci - that mark CO sites in wild-type-form at a normal level in *mlh1* and *mlh3* mutants, but are inefficiently maturated into COs. Mutating the *MUS81* nuclease in either *mlh1* or *mlh3* leads to chromosome fragmentation, which is suppressed by further mutating the *zmm msh5*. This suggests that in the absence of MutLγ, recombination intermediates produced by ZMMs are resolved by MUS81, which does not ensure CO formation. Finally, CO interference is not affected in *mlh1*, which is compatible with a random sub-sampling of normally patterned CO sites. We conclude that AtMutLγ imposes designated recombination intermediates to be resolved exclusively as COs, supporting the view that MutLγ asymmetrically resolves double-Holliday junctions, yielding COs.
