## Supplementary material for "MutLγ enforces meiotic crossovers in *Arabidopsis thaliana*": Table S1

### Sheet: EMS
Sample_id	co_num	group
Plate1_A1	3	wt_female
Plate1_A2	1	wt_female
Plate1_A4	3	wt_female
Plate1_A6	2	wt_female
Plate1_A7	3	wt_female
Plate1_A8	2	wt_female
Plate1_A9	3	wt_female
Plate1_A10	3	wt_female
Plate1_A11	3	wt_female
Plate1_A12	2	wt_female
Plate1_B1	3	wt_female
Plate1_B2	5	wt_female
Plate1_B4	2	wt_female
Plate1_B5	0	wt_female
Plate1_B6	3	wt_female
Plate1_B7	1	wt_female
Plate1_B8	4	wt_female
Plate1_B9	3	wt_female
Plate1_B10	0	wt_female
Plate1_B11	1	wt_female
Plate1_B12	1	wt_female
Plate1_C1	4	wt_female
Plate1_C2	5	wt_female
Plate1_C3	4	wt_female
Plate1_C7	1	wt_female
Plate1_C8	5	wt_female
Plate1_C9	3	wt_female
Plate1_C10	1	wt_female
Plate1_C11	3	wt_female
Plate1_C12	3	wt_female
Plate1_D2	3	wt_female
Plate1_D3	4	wt_female
Plate1_D4	4	wt_female
Plate1_D6	3	wt_female
Plate1_D7	1	wt_female
Plate1_D8	4	wt_female
Plate1_D9	3	wt_female
Plate1_D10	2	wt_female
Plate1_D11	4	wt_female
Plate1_D12	4	wt_female
Plate1_E1	4	wt_female
Plate1_E2	2	wt_female
Plate1_E4	0	wt_female
Plate1_E5	2	wt_female
Plate1_E6	1	wt_female
Plate1_E7	5	wt_female
Plate1_E8	2	wt_female
Plate1_E9	3	wt_female
Plate1_E10	4	wt_female
Plate1_E11	4	wt_female
Plate1_E12	2	wt_female
Plate1_F1	2	wt_female
Plate1_F2	1	wt_female
Plate1_F3	3	wt_female
Plate1_F4	3	wt_female
Plate1_F6	1	wt_female
Plate1_F7	3	wt_female
Plate1_F8	4	wt_female
Plate1_F9	1	wt_female
Plate1_F10	1	wt_female
Plate1_F11	2	wt_female
Plate1_G1	4	wt_female
Plate1_G2	3	wt_female
Plate1_G3	2	wt_female
Plate1_G4	3	wt_female
Plate1_G7	3	wt_female
Plate1_G8	2	wt_female
Plate1_G9	5	wt_female
Plate1_G10	1	wt_female
Plate1_G11	1	wt_female
Plate1_G12	2	wt_female
Plate1_H2	1	wt_female
Plate1_H3	4	wt_female
Plate1_H5	2	wt_female
Plate2_A1	3	wt_female
Plate2_A2	2	wt_female
Plate2_A3	3	wt_female
Plate2_A4	4	wt_female
Plate2_A5	2	wt_female
Plate2_A6	2	wt_female
Plate2_A7	2	wt_female
Plate2_A8	3	wt_female
Plate2_A9	0	wt_female
Plate2_A10	3	wt_female
Plate2_A11	3	wt_female
Plate2_A12	3	wt_female
Plate2_B1	2	wt_female
Plate2_B2	2	wt_female
Plate2_B3	1	wt_female
Plate2_B4	4	wt_female
Plate2_B6	4	wt_female
Plate2_B7	0	wt_female
Plate2_B8	4	wt_female
Plate2_B9	4	wt_female
Plate2_B11	2	wt_female
Plate2_B12	3	wt_female
Plate2_C1	3	wt_female
Plate2_C2	3	wt_female
Plate2_C3	2	wt_female
Plate2_C4	3	wt_female
Plate2_C5	4	wt_female
Plate2_C6	1	wt_female
Plate2_C7	5	wt_female
Plate2_C8	1	wt_female
Plate2_C9	2	wt_female
Plate2_C10	3	wt_female
Plate2_C11	0	wt_female
Plate2_D1	2	wt_female
Plate2_D2	2	wt_female
Plate2_D3	2	wt_female
Plate2_D4	2	wt_female
Plate2_D5	5	wt_female
Plate2_D6	0	wt_female
Plate2_D7	4	wt_female
Plate2_D8	4	wt_female
Plate2_D9	3	wt_female
Plate2_D10	2	wt_female
Plate2_D11	4	wt_female
Plate2_D12	3	wt_female
Plate2_E1	4	wt_female
Plate2_E2	2	wt_female
Plate2_E3	1	wt_female
Plate2_E4	2	wt_female
Plate2_E5	4	wt_female
Plate2_E6	2	wt_female
Plate2_E7	4	wt_female
Plate2_E8	4	wt_female
Plate2_E9	5	wt_female
Plate2_E10	2	wt_female
Plate2_E11	1	wt_female
Plate2_E12	3	wt_female
Plate2_F1	3	wt_female
Plate2_F2	4	wt_female
Plate2_F3	4	wt_female
Plate2_F4	2	wt_female
Plate2_F6	4	wt_female
Plate2_F7	4	wt_female
Plate2_F8	2	wt_female
Plate2_F9	4	wt_female
Plate2_F10	2	wt_female
Plate2_F11	5	wt_female
Plate2_G2	2	wt_female
Plate2_G3	4	wt_female
Plate2_G4	3	wt_female
Plate2_G5	1	wt_female
Plate2_G7	2	wt_female
Plate2_G8	1	wt_female
Plate2_G9	2	wt_female
Plate2_G10	2	wt_female
Plate2_G11	3	wt_female
Plate2_H1	4	wt_female
Plate2_H3	1	wt_female
Plate2_H4	4	wt_female
Plate2_H5	3	wt_female
Plate2_H6	1	wt_female
Plate2_H7	3	wt_female
Plate2_H8	3	wt_female
Plate2_H9	4	wt_female
Plate2_H10	3	wt_female
Plate2_H11	1	wt_female
Plate3_A1	4	wt_female
Plate3_A2	3	wt_female
Plate3_A3	3	wt_female
Plate3_A4	4	wt_female
Plate3_A5	2	wt_female
Plate3_A6	7	wt_male
Plate3_A7	6	wt_male
Plate3_A8	6	wt_male
Plate3_A9	5	wt_male
Plate3_A10	5	wt_male
Plate3_A11	4	wt_male
Plate3_A12	4	wt_male
Plate3_B1	2	wt_female
Plate3_B2	2	wt_female
Plate3_B3	2	wt_female
Plate3_B4	2	wt_female
Plate3_B5	4	wt_female
Plate3_B6	6	wt_male
Plate3_B7	3	wt_male
Plate3_B8	9	wt_male
Plate3_B9	4	wt_male
Plate3_B10	7	wt_male
Plate3_B11	4	wt_male
Plate3_B12	5	wt_male
Plate3_C1	3	wt_female
Plate3_C2	6	wt_female
Plate3_C3	5	wt_female
Plate3_C4	3	wt_female
Plate3_C5	4	wt_female
Plate3_C6	6	wt_male
Plate3_C7	8	wt_male
Plate3_C8	7	wt_male
Plate3_C9	4	wt_male
Plate3_C10	7	wt_male
Plate3_C11	8	wt_male
Plate3_C12	11	wt_male
Plate3_D1	1	wt_female
Plate3_D2	2	wt_female
Plate3_D3	2	wt_female
Plate3_D4	5	wt_female
Plate3_D5	3	wt_female
Plate3_D6	5	wt_male
Plate3_D7	8	wt_male
Plate3_D8	8	wt_male
Plate3_D9	3	wt_male
Plate3_D10	6	wt_male
Plate3_D11	5	wt_male
Plate3_D12	4	wt_male
Plate3_E1	2	wt_female
Plate3_E2	3	wt_female
Plate3_E3	2	wt_female
Plate3_E4	3	wt_female
Plate3_E5	2	wt_female
Plate3_E6	6	wt_male
Plate3_E7	3	wt_male
Plate3_E8	4	wt_male
Plate3_E9	5	wt_male
Plate3_E10	5	wt_male
Plate3_E11	8	wt_male
Plate3_E12	4	wt_male
Plate3_F1	5	wt_female
Plate3_F2	0	wt_female
Plate3_F3	6	wt_female
Plate3_F4	2	wt_female
Plate3_F5	5	wt_female
Plate3_F6	11	wt_male
Plate3_F7	4	wt_male
Plate3_F8	3	wt_male
Plate3_F9	3	wt_male
Plate3_F10	8	wt_male
Plate3_F11	7	wt_male
Plate3_F12	3	wt_male
Plate3_G1	3	wt_female
Plate3_G2	4	wt_female
Plate3_G3	2	wt_female
Plate3_G4	5	wt_female
Plate3_G5	4	wt_female
Plate3_G6	5	wt_male
Plate3_G7	6	wt_male
Plate3_G8	8	wt_male
Plate3_G9	6	wt_male
Plate3_G10	6	wt_male
Plate3_G11	4	wt_male
Plate3_G12	3	wt_male
Plate3_H1	2	wt_female
Plate3_H2	4	wt_female
Plate3_H3	1	wt_female
Plate3_H4	4	wt_female
Plate3_H5	1	wt_female
Plate3_H6	7	wt_male
Plate3_H7	3	wt_male
Plate3_H8	4	wt_male
Plate3_H9	5	wt_male
Plate3_H10	7	wt_male
Plate3_H11	3	wt_male
Plate4_A1	6	wt_male
Plate4_A2	7	wt_male
Plate4_A3	6	wt_male
Plate4_A4	2	wt_male
Plate4_A5	4	wt_male
Plate4_A6	4	wt_male
Plate4_A7	8	wt_male
Plate4_A8	4	wt_male
Plate4_A9	7	wt_male
Plate4_A10	5	wt_male
Plate4_A11	5	wt_male
Plate4_A12	4	wt_male
Plate4_B1	4	wt_male
Plate4_B2	9	wt_male
Plate4_B3	2	wt_male
Plate4_B4	3	wt_male
Plate4_B5	5	wt_male
Plate4_B6	3	wt_male
Plate4_B7	7	wt_male
Plate4_B8	6	wt_male
Plate4_B9	6	wt_male
Plate4_B10	6	wt_male
Plate4_B11	8	wt_male
Plate4_B12	6	wt_male
Plate4_C1	3	wt_male
Plate4_C2	6	wt_male
Plate4_C3	4	wt_male
Plate4_C4	5	wt_male
Plate4_C5	3	wt_male
Plate4_C6	6	wt_male
Plate4_C7	2	wt_male
Plate4_C8	6	wt_male
Plate4_C9	5	wt_male
Plate4_C10	7	wt_male
Plate4_C11	3	wt_male
Plate4_C12	8	wt_male
Plate4_D1	7	wt_male
Plate4_D2	6	wt_male
Plate4_D3	2	wt_male
Plate4_D4	5	wt_male
Plate4_D5	9	wt_male
Plate4_D6	5	wt_male
Plate4_D7	4	wt_male
Plate4_D8	8	wt_male
Plate4_D9	6	wt_male
Plate4_D10	5	wt_male
Plate4_D11	6	wt_male
Plate4_D12	5	wt_male
Plate4_E1	3	wt_male
Plate4_E2	7	wt_male
Plate4_E3	6	wt_male
Plate4_E4	6	wt_male
Plate4_E5	5	wt_male
Plate4_E6	5	wt_male
Plate4_E7	8	wt_male
Plate4_E8	5	wt_male
Plate4_E9	4	wt_male
Plate4_E10	7	wt_male
Plate4_E11	9	wt_male
Plate4_E12	9	wt_male
Plate4_F1	6	wt_male
Plate4_F2	3	wt_male
Plate4_F3	4	wt_male
Plate4_F4	6	wt_male
Plate4_F5	6	wt_male
Plate4_F6	6	wt_male
Plate4_F7	2	wt_male
Plate4_F8	7	wt_male
Plate4_F9	4	wt_male
Plate4_F10	6	wt_male
Plate4_F11	5	wt_male
Plate4_F12	9	wt_male
Plate4_G1	6	wt_male
Plate4_G2	8	wt_male
Plate4_G3	6	wt_male
Plate4_G4	6	wt_male
Plate4_G5	5	wt_male
Plate4_G6	6	wt_male
Plate4_G7	4	wt_male
Plate4_G8	3	wt_male
Plate4_G9	6	wt_male
Plate4_G10	8	wt_male
Plate4_G11	6	wt_male
Plate4_G12	5	wt_male
Plate4_H1	7	wt_male
Plate4_H2	4	wt_male
Plate4_H3	7	wt_male
Plate4_H4	4	wt_male
Plate4_H5	7	wt_male
Plate4_H6	3	wt_male
Plate4_H7	10	wt_male
Plate4_H8	6	wt_male
Plate4_H9	5	wt_male
Plate4_H10	7	wt_male
Plate4_H11	7	wt_male
Plate5_A1	2	wt_female
Plate5_A2	3	wt_female
Plate5_A3	2	wt_female
Plate5_A4	3	wt_female
Plate5_A5	3	wt_female
Plate5_A6	1	wt_female
Plate5_A7	3	wt_female
Plate5_A8	6	wt_female
Plate5_A9	4	wt_female
Plate5_A10	3	wt_female
Plate5_A11	2	wt_female
Plate5_A12	5	wt_female
Plate5_B1	4	wt_female
Plate5_B2	0	wt_female
Plate5_B3	4	wt_female
Plate5_B4	2	wt_female
Plate5_B5	2	wt_female
Plate5_B6	4	wt_female
Plate5_B7	2	wt_female
Plate5_B8	1	wt_female
Plate5_B9	2	wt_female
Plate5_B10	4	wt_female
Plate5_B11	1	wt_female
Plate5_B12	3	wt_female
Plate5_C1	3	wt_female
Plate5_C2	3	wt_female
Plate5_C3	2	wt_female
Plate5_C4	0	wt_female
Plate5_C5	4	wt_female
Plate5_C6	3	wt_female
Plate5_C7	2	wt_female
Plate5_C8	5	wt_female
Plate5_C9	2	wt_female
Plate5_C10	4	wt_female
Plate5_C11	4	wt_female
Plate5_C12	1	wt_female
Plate5_D1	2	wt_female
Plate5_D2	4	wt_female
Plate5_D3	1	wt_female
Plate5_D4	4	wt_female
Plate5_D5	2	wt_female
Plate5_D6	5	wt_female
Plate5_D7	3	wt_female
Plate5_D8	3	wt_female
Plate5_D9	1	wt_female
Plate5_D10	4	wt_female
Plate5_D11	3	wt_female
Plate5_D12	4	wt_female
Plate5_E1	4	wt_female
Plate5_E2	5	wt_female
Plate5_E3	3	wt_female
Plate5_E4	3	wt_female
Plate5_E5	5	wt_female
Plate5_E6	2	wt_female
Plate5_E7	2	wt_female
Plate5_E8	2	wt_female
Plate5_E9	3	wt_female
Plate5_E10	2	wt_female
Plate5_E11	4	wt_female
Plate5_E12	1	wt_female
Plate5_F1	3	wt_female
Plate5_F2	3	wt_female
Plate5_F3	2	wt_female
Plate5_F4	2	wt_female
Plate5_F5	1	wt_female
Plate5_F6	3	wt_female
Plate5_F7	4	wt_female
Plate5_F8	4	wt_female
Plate5_F9	4	wt_female
Plate5_F10	3	wt_female
Plate5_F11	1	wt_female
Plate5_F12	2	wt_female
Plate5_G1	2	wt_female
Plate5_G2	2	wt_female
Plate5_G3	1	wt_female
Plate5_G4	2	wt_female
Plate5_G5	3	wt_female
Plate5_G6	3	wt_female
Plate5_G7	3	wt_female
Plate5_G8	4	wt_female
Plate5_G9	4	wt_female
Plate5_G10	1	wt_female
Plate5_G11	3	wt_female
Plate5_G12	2	wt_female
Plate5_H1	0	wt_female
Plate5_H2	2	wt_female
Plate5_H3	1	wt_female
Plate5_H4	3	wt_female
Plate5_H5	4	wt_female
Plate5_H6	2	wt_female
Plate5_H7	3	wt_female
Plate5_H8	2	wt_female
Plate5_H9	5	wt_female
Plate5_H10	2	wt_female
Plate5_H11	1	wt_female
Plate6_A1	6	wt_female
Plate6_A2	4	wt_female
Plate6_A3	5	wt_female
Plate6_A4	5	wt_female
Plate6_A5	3	wt_female
Plate6_A6	1	wt_female
Plate6_A7	4	wt_female
Plate6_A8	4	wt_female
Plate6_A9	1	wt_female
Plate6_A10	4	wt_female
Plate6_A11	3	wt_female
Plate6_A12	4	wt_female
Plate6_B1	2	wt_female
Plate6_B2	3	wt_female
Plate6_B3	3	wt_female
Plate6_B4	4	wt_female
Plate6_B5	4	wt_female
Plate6_B6	2	wt_female
Plate6_B7	5	wt_female
Plate6_B8	2	wt_female
Plate6_B9	3	wt_female
Plate6_B10	3	wt_female
Plate6_C1	2	wt_female
Plate6_C2	1	wt_female
Plate6_C3	4	wt_female
Plate6_C4	2	wt_female
Plate6_C5	2	wt_female
Plate6_C6	5	wt_female
Plate6_C7	1	wt_female
Plate6_C8	4	wt_female
Plate6_C9	3	wt_female
Plate6_C10	3	wt_female
Plate6_C11	0	wt_female
Plate6_C12	4	wt_female
Plate6_D1	2	wt_female
Plate6_D2	2	wt_female
Plate6_D3	4	wt_female
Plate6_D4	4	wt_female
Plate6_D5	0	wt_female
Plate6_D6	1	wt_female
Plate6_D7	3	wt_female
Plate6_D8	1	wt_female
Plate6_D9	4	wt_female
Plate6_D10	3	wt_female
Plate6_D11	4	wt_female
Plate6_D12	4	wt_female
Plate6_E1	3	wt_female
Plate6_E2	2	wt_female
Plate6_E3	1	wt_female
Plate6_E4	5	wt_female
Plate6_E5	4	wt_female
Plate6_E6	6	wt_female
Plate6_E7	3	wt_female
Plate6_E8	4	wt_female
Plate6_E9	3	wt_female
Plate6_E10	3	wt_female
Plate6_E11	2	wt_female
Plate6_E12	2	wt_female
Plate6_F1	4	wt_female
Plate6_F2	2	wt_female
Plate6_F3	1	wt_female
Plate6_F4	1	wt_female
Plate6_F5	1	wt_female
Plate6_F6	4	wt_female
Plate6_F7	2	wt_female
Plate6_F8	3	wt_female
Plate6_F9	3	wt_female
Plate6_F10	3	wt_female
Plate6_F11	2	wt_female
Plate6_F12	1	wt_female
Plate6_G1	2	wt_female
Plate6_G2	4	wt_female
Plate6_G3	2	wt_female
Plate6_G4	5	wt_female
Plate6_G5	4	wt_female
Plate6_G6	2	wt_female
Plate6_G7	4	wt_female
Plate6_G8	2	wt_female
Plate6_G9	3	wt_female
Plate6_G10	4	wt_female
Plate6_G11	3	wt_female
Plate6_G12	3	wt_female
Plate6_H1	5	wt_female
Plate6_H2	3	wt_female
Plate6_H3	2	wt_female
Plate6_H4	3	wt_female
Plate6_H5	2	wt_female
Plate6_H6	3	wt_female
Plate6_H7	3	wt_female
Plate6_H8	5	wt_female
Plate6_H9	1	wt_female
Plate6_H10	4	wt_female
Plate6_H11	3	wt_female
Plate7_A1	2	wt_female
Plate7_A2	2	wt_female
Plate7_A3	5	wt_female
Plate7_A4	5	wt_female
Plate7_A5	4	wt_female
Plate7_A6	11	wt_male
Plate7_A7	4	wt_male
Plate7_A8	9	wt_male
Plate7_A9	5	wt_male
Plate7_A10	7	wt_male
Plate7_A11	9	wt_male
Plate7_A12	6	wt_male
Plate7_B1	3	wt_female
Plate7_B2	2	wt_female
Plate7_B3	1	wt_female
Plate7_B4	3	wt_female
Plate7_B5	2	wt_female
Plate7_B6	11	wt_male
Plate7_B7	2	wt_male
Plate7_B8	7	wt_male
Plate7_B9	3	wt_male
Plate7_B10	4	wt_male
Plate7_B11	7	wt_male
Plate7_B12	7	wt_male
Plate7_C1	3	wt_female
Plate7_C2	4	wt_female
Plate7_C3	3	wt_female
Plate7_C4	2	wt_female
Plate7_C5	2	wt_female
Plate7_C6	4	wt_male
Plate7_C7	7	wt_male
Plate7_C8	5	wt_male
Plate7_C9	7	wt_male
Plate7_C10	4	wt_male
Plate7_C11	2	wt_male
Plate7_C12	1	wt_male
Plate7_D1	3	wt_female
Plate7_D2	4	wt_female
Plate7_D3	3	wt_female
Plate7_D4	6	wt_female
Plate7_D5	3	wt_female
Plate7_D6	5	wt_male
Plate7_D7	6	wt_male
Plate7_D8	4	wt_male
Plate7_D9	3	wt_male
Plate7_D10	6	wt_male
Plate7_D11	4	wt_male
Plate7_D12	5	wt_male
Plate7_E1	3	wt_female
Plate7_E2	5	wt_female
Plate7_E3	5	wt_female
Plate7_E4	4	wt_female
Plate7_E5	5	wt_female
Plate7_E6	8	wt_male
Plate7_E7	6	wt_male
Plate7_E8	6	wt_male
Plate7_E9	5	wt_male
Plate7_E10	8	wt_male
Plate7_E11	4	wt_male
Plate7_E12	8	wt_male
Plate7_F1	1	wt_female
Plate7_F2	2	wt_female
Plate7_F3	1	wt_female
Plate7_F4	1	wt_female
Plate7_F5	2	wt_female
Plate7_F6	4	wt_male
Plate7_F7	5	wt_male
Plate7_F8	6	wt_male
Plate7_F9	5	wt_male
Plate7_F10	4	wt_male
Plate7_F11	5	wt_male
Plate7_F12	6	wt_male
Plate7_G1	1	wt_female
Plate7_G2	3	wt_female
Plate7_G3	2	wt_female
Plate7_G4	4	wt_female
Plate7_G5	2	wt_female
Plate7_G6	4	wt_male
Plate7_G7	7	wt_male
Plate7_G8	7	wt_male
Plate7_G9	8	wt_male
Plate7_G10	4	wt_male
Plate7_G11	3	wt_male
Plate7_G12	5	wt_male
Plate7_H1	1	wt_female
Plate7_H2	2	wt_female
Plate7_H3	1	wt_female
Plate7_H4	4	wt_female
Plate7_H5	3	wt_female
Plate7_H6	7	wt_male
Plate7_H7	5	wt_male
Plate7_H8	5	wt_male
Plate7_H9	5	wt_male
Plate7_H10	4	wt_male
Plate7_H11	6	wt_male
Plate8_A1	5	wt_male
Plate8_A2	7	wt_male
Plate8_A3	7	wt_male
Plate8_A4	6	wt_male
Plate8_A5	6	wt_male
Plate8_A6	3	wt_male
Plate8_A7	6	wt_male
Plate8_A8	5	wt_male
Plate8_A9	3	wt_male
Plate8_A10	7	wt_male
Plate8_A12	5	wt_male
Plate8_B1	4	wt_male
Plate8_B3	4	wt_male
Plate8_B4	5	wt_male
Plate8_B6	7	wt_male
Plate8_B7	5	wt_male
Plate8_B8	1	wt_male
Plate8_B9	5	wt_male
Plate8_B11	0	wt_male
Plate8_B12	7	wt_male
Plate8_C1	5	wt_male
Plate8_C2	4	wt_male
Plate8_C3	5	wt_male
Plate8_C4	7	wt_male
Plate8_C5	4	wt_male
Plate8_C6	6	wt_male
Plate8_C7	3	wt_male
Plate8_C8	4	wt_male
Plate8_C9	3	wt_male
Plate8_C10	3	wt_male
Plate8_C11	6	wt_male
Plate8_C12	6	wt_male
Plate8_D1	5	wt_male
Plate8_D2	5	wt_male
Plate8_D3	6	wt_male
Plate8_D4	3	wt_male
Plate8_D5	7	wt_male
Plate8_D6	5	wt_male
Plate8_D7	10	wt_male
Plate8_D8	6	wt_male
Plate8_D9	7	wt_male
Plate8_D10	5	wt_male
Plate8_D11	4	wt_male
Plate8_D12	4	wt_male
Plate8_E1	6	wt_male
Plate8_E2	4	wt_male
Plate8_E3	9	wt_male
Plate8_E4	6	wt_male
Plate8_E5	7	wt_male
Plate8_E6	5	wt_male
Plate8_E7	6	wt_male
Plate8_E8	2	wt_male
Plate8_E9	7	wt_male
Plate8_E10	3	wt_male
Plate8_E11	4	wt_male
Plate8_E12	6	wt_male
Plate8_F1	4	wt_male
Plate8_F2	6	wt_male
Plate8_F3	5	wt_male
Plate8_F4	3	wt_male
Plate8_F5	5	wt_male
Plate8_F6	6	wt_male
Plate8_F7	6	wt_male
Plate8_F8	3	wt_male
Plate8_F9	4	wt_male
Plate8_F10	6	wt_male
Plate8_F11	5	wt_male
Plate8_F12	2	wt_male
Plate8_G2	5	wt_male
Plate8_G3	4	wt_male
Plate8_G4	6	wt_male
Plate8_G5	6	wt_male
Plate8_G6	0	wt_male
Plate8_G7	6	wt_male
Plate8_G8	5	wt_male
Plate8_G9	2	wt_male
Plate8_G10	7	wt_male
Plate8_G11	7	wt_male
Plate8_G12	7	wt_male
Plate8_H2	6	wt_male
Plate8_H3	6	wt_male
Plate8_H4	4	wt_male
Plate8_H5	7	wt_male
Plate8_H6	6	wt_male
Plate8_H7	5	wt_male
Plate8_H8	3	wt_male
Plate8_H9	8	wt_male
Plate8_H10	6	wt_male
Plate8_H11	2	wt_male

### Sheet: HEIP1
Sample_id	co_num	group
5385_A	5	wt_male
5385_AA	5	wt_male
5385_AB	11	wt_male
5385_AC	6	wt_male
5385_AD	6	wt_male
5385_AE	6	wt_male
5385_AF	6	wt_male
5385_AG	7	wt_male
5385_AH	6	wt_male
5385_AI	1	wt_male
5385_AJ	2	wt_male
5385_AK	2	wt_male
5385_AL	5	wt_male
5385_AM	3	wt_male
5385_AN	3	wt_male
5385_AO	5	wt_male
5385_AP	5	wt_male
5385_AQ	8	wt_male
5385_AR	7	wt_male
5385_AS	9	wt_male
5385_AT	7	wt_male
5385_AU	6	wt_male
5385_AV	5	wt_male
5385_AW	4	wt_female
5385_AX	2	wt_female
5385_AY	4	wt_female
5385_AZ	2	wt_female
5385_B	4	wt_male
5385_BA	2	wt_female
5385_BB	2	wt_female
5385_BC	2	wt_female
5385_BD	1	wt_female
5385_BE	2	wt_female
5385_BF	3	wt_female
5385_BG	3	wt_female
5385_BH	3	wt_female
5385_BI	3	wt_female
5385_BJ	0	wt_female
5385_BK	2	wt_female
5385_BL	5	wt_female
5385_BM	3	wt_female
5385_BN	3	wt_female
5385_BO	4	wt_female
5385_BP	3	wt_female
5385_BQ	2	wt_female
5385_BR	3	wt_female
5385_BS	2	wt_female
5385_BT	4	wt_female
5385_BU	3	wt_female
5385_BV	3	wt_female
5385_BW	2	wt_female
5385_BX	5	wt_female
5385_BY	4	wt_female
5385_BZ	2	wt_female
5385_C	3	wt_male
5385_CA	4	wt_female
5385_CB	3	wt_female
5385_CC	4	wt_female
5385_CD	3	wt_female
5385_CE	1	wt_female
5385_CF	3	wt_female
5385_CG	5	wt_female
5385_CH	1	wt_female
5385_CI	5	wt_female
5385_CJ	5	wt_female
5385_CK	2	wt_female
5385_CL	3	wt_female
5385_CM	3	wt_female
5385_CN	2	wt_female
5385_CO	3	wt_female
5385_CP	3	wt_female
5385_CQ	5	wt_female
5385_D	5	wt_male
5385_E	8	wt_male
5385_F	7	wt_male
5385_G	3	wt_male
5385_H	6	wt_male
5385_I	4	wt_male
5385_J	4	wt_male
5385_K	2	wt_male
5385_L	2	wt_male
5385_M	11	wt_male
5385_N	9	wt_male
5385_O	4	wt_male
5385_P	6	wt_male
5385_Q	4	wt_male
5385_R	5	wt_male
5385_S	6	wt_male
5385_T	6	wt_male
5385_U	7	wt_male
5385_V	4	wt_male
5385_W	4	wt_male
5385_X	4	wt_male
5385_Y	7	wt_male
5385_Z	3	wt_male

### Sheet: MLH1
Sample_id	co_num	group
5713_A	3	wt_female
5713_AA	4	wt_female
5713_AB	5	wt_female
5713_AC	2	wt_female
5713_AD	4	wt_female
5713_AE	1	wt_female
5713_AF	5	wt_female
5713_AG	4	wt_female
5713_AH	5	wt_female
5713_AI	3	wt_female
5713_AJ	5	wt_female
5713_AK	2	wt_female
5713_AL	4	wt_female
5713_AM	1	wt_female
5713_AN	6	wt_female
5713_AO	2	wt_female
5713_AP	4	wt_female
5713_AQ	4	wt_female
5713_AR	3	wt_female
5713_AS	2	wt_female
5713_AT	2	wt_female
5713_AU	4	wt_female
5713_AV	1	wt_female
5713_AW	4	wt_male
5713_AX	3	wt_male
5713_AY	3	wt_male
5713_AZ	6	wt_male
5713_B	3	wt_female
5713_BA	5	wt_male
5713_BB	7	wt_male
5713_BC	4	wt_male
5713_BD	4	wt_male
5713_BE	6	wt_male
5713_BF	4	wt_male
5713_BG	8	wt_male
5713_BH	7	wt_male
5713_BI	8	wt_male
5713_BJ	6	wt_male
5713_BK	4	wt_male
5713_BL	3	wt_male
5713_BM	5	wt_male
5713_BN	4	wt_male
5713_BO	7	wt_male
5713_BP	3	wt_male
5713_BQ	4	wt_male
5713_BR	5	wt_male
5713_BS	4	wt_male
5713_BT	4	wt_male
5713_BU	5	wt_male
5713_BV	4	wt_male
5713_BW	3	wt_male
5713_BX	8	wt_male
5713_BY	5	wt_male
5713_BZ	5	wt_male
5713_C	5	wt_female
5713_CA	8	wt_male
5713_CB	3	wt_male
5713_CC	3	wt_male
5713_CD	3	wt_male
5713_CE	6	wt_male
5713_CF	2	wt_male
5713_CG	8	wt_male
5713_CH	6	wt_male
5713_CI	2	wt_male
5713_CJ	5	wt_male
5713_CK	5	wt_male
5713_CL	4	wt_male
5713_CM	4	wt_male
5713_CN	4	wt_male
5713_CO	9	wt_male
5713_CP	1	wt_male
5713_CQ	5	wt_male
5713_D	1	wt_female
5713_E	4	wt_female
5713_F	2	wt_female
5713_G	4	wt_female
5713_H	2	wt_female
5713_I	3	wt_female
5713_J	5	wt_female
5713_K	5	wt_female
5713_L	3	wt_female
5713_M	2	wt_female
5713_N	3	wt_female
5713_P	3	wt_female
5713_Q	3	wt_female
5713_R	4	wt_female
5713_S	5	wt_female
5713_T	6	wt_female
5713_U	1	wt_female
5713_V	2	wt_female
5713_W	5	wt_female
5713_X	2	wt_female
5713_Y	4	wt_female
5713_Z	4	wt_female
5714_A	2	mlh1_female
5714_AA	2	mlh1_female
5714_AB	2	mlh1_female
5714_AC	1	mlh1_female
5714_AD	2	mlh1_female
5714_AE	1	mlh1_female
5714_AF	3	mlh1_female
5714_AG	1	mlh1_female
5714_AH	4	mlh1_female
5714_AI	2	mlh1_female
5714_AJ	2	mlh1_female
5714_AK	2	mlh1_female
5714_AL	0	mlh1_female
5714_AM	2	mlh1_female
5714_AN	2	mlh1_female
5714_AO	4	mlh1_female
5714_AP	1	mlh1_female
5714_AQ	3	mlh1_female
5714_AR	4	mlh1_female
5714_AS	3	mlh1_female
5714_AT	2	mlh1_female
5714_AU	3	mlh1_female
5714_AV	2	mlh1_female
5714_AW	3	mlh1_female
5714_AX	5	mlh1_female
5714_AY	3	mlh1_female
5714_AZ	2	mlh1_female
5714_B	3	mlh1_female
5714_BA	3	mlh1_female
5714_BB	3	mlh1_female
5714_BC	4	mlh1_female
5714_BD	1	mlh1_female
5714_BE	3	mlh1_female
5714_BF	2	mlh1_female
5714_BG	3	mlh1_female
5714_BH	3	mlh1_female
5714_BI	1	mlh1_female
5714_BJ	1	mlh1_female
5714_BK	2	mlh1_female
5714_BL	6	mlh1_female
5714_BM	3	mlh1_female
5714_BN	3	mlh1_female
5714_BO	3	mlh1_female
5714_BP	2	mlh1_female
5714_BQ	3	mlh1_female
5714_BR	3	mlh1_female
5714_BS	2	mlh1_female
5714_BT	2	mlh1_female
5714_BU	3	mlh1_female
5714_BV	1	mlh1_female
5714_BW	4	mlh1_female
5714_BX	1	mlh1_female
5714_BY	4	mlh1_female
5714_BZ	2	mlh1_female
5714_C	4	mlh1_female
5714_CA	2	mlh1_female
5714_CB	4	mlh1_female
5714_CC	3	mlh1_female
5714_CD	2	mlh1_female
5714_CE	1	mlh1_female
5714_CF	3	mlh1_female
5714_CG	2	mlh1_female
5714_CH	3	mlh1_female
5714_CI	0	mlh1_female
5714_CJ	3	mlh1_female
5714_CK	1	mlh1_female
5714_CL	5	mlh1_female
5714_CM	4	mlh1_female
5714_CN	3	mlh1_female
5714_CO	1	mlh1_female
5714_CP	0	mlh1_female
5714_CQ	1	mlh1_female
5714_D	3	mlh1_female
5714_E	2	mlh1_female
5714_F	2	mlh1_female
5714_G	0	mlh1_female
5714_H	4	mlh1_female
5714_I	3	mlh1_female
5714_J	4	mlh1_female
5714_K	2	mlh1_female
5714_L	4	mlh1_female
5714_M	2	mlh1_female
5714_N	2	mlh1_female
5714_O	4	mlh1_female
5714_P	1	mlh1_female
5714_Q	6	mlh1_female
5714_R	2	mlh1_female
5714_S	3	mlh1_female
5714_T	2	mlh1_female
5714_U	3	mlh1_female
5714_V	1	mlh1_female
5714_W	4	mlh1_female
5714_X	2	mlh1_female
5714_Y	4	mlh1_female
5714_Z	3	mlh1_female
5715_A	1	mlh1_female
5715_AA	3	mlh1_female
5715_AB	2	mlh1_female
5715_AC	1	mlh1_female
5715_AD	1	mlh1_female
5715_AE	3	mlh1_female
5715_AF	2	mlh1_female
5715_AG	1	mlh1_female
5715_AH	2	mlh1_female
5715_AI	2	mlh1_female
5715_AJ	9	mlh1_female
5715_AK	3	mlh1_female
5715_AL	3	mlh1_female
5715_AM	3	mlh1_female
5715_AN	2	mlh1_female
5715_AO	1	mlh1_female
5715_AP	4	mlh1_female
5715_AQ	3	mlh1_female
5715_AR	5	mlh1_female
5715_AS	2	mlh1_female
5715_AT	2	mlh1_female
5715_AU	2	mlh1_female
5715_AV	2	mlh1_female
5715_AW	1	mlh1_female
5715_AX	4	mlh1_female
5715_AY	2	mlh1_female
5715_AZ	5	mlh1_female
5715_B	4	mlh1_female
5715_BA	2	mlh1_female
5715_BB	3	mlh1_female
5715_BC	2	mlh1_female
5715_BD	4	mlh1_female
5715_BE	1	mlh1_female
5715_BF	2	mlh1_female
5715_BG	1	mlh1_female
5715_BH	2	mlh1_female
5715_BI	2	mlh1_female
5715_BJ	1	mlh1_female
5715_BK	5	mlh1_female
5715_BL	2	mlh1_female
5715_BM	0	mlh1_male
5715_BN	4	mlh1_male
5715_BO	5	mlh1_male
5715_BP	6	mlh1_male
5715_BQ	3	mlh1_male
5715_BR	6	mlh1_male
5715_BS	4	mlh1_male
5715_BT	5	mlh1_male
5715_BU	6	mlh1_male
5715_BV	5	mlh1_male
5715_BW	5	mlh1_male
5715_BX	1	mlh1_male
5715_BY	3	mlh1_male
5715_BZ	3	mlh1_male
5715_C	2	mlh1_female
5715_CA	2	mlh1_male
5715_CB	1	mlh1_male
5715_CC	5	mlh1_male
5715_CD	3	mlh1_male
5715_CE	2	mlh1_male
5715_CF	2	mlh1_male
5715_CG	2	mlh1_male
5715_CH	6	mlh1_male
5715_CI	4	mlh1_male
5715_CJ	4	mlh1_male
5715_CK	3	mlh1_male
5715_CL	5	mlh1_male
5715_CM	4	mlh1_male
5715_CN	4	mlh1_male
5715_CO	2	mlh1_male
5715_CP	3	mlh1_male
5715_CQ	2	mlh1_male
5715_D	3	mlh1_female
5715_E	3	mlh1_female
5715_F	2	mlh1_female
5715_G	0	mlh1_female
5715_H	2	mlh1_female
5715_I	3	mlh1_female
5715_J	2	mlh1_female
5715_K	4	mlh1_female
5715_L	4	mlh1_female
5715_M	2	mlh1_female
5715_N	4	mlh1_female
5715_O	2	mlh1_female
5715_P	3	mlh1_female
5715_Q	2	mlh1_female
5715_R	3	mlh1_female
5715_S	2	mlh1_female
5715_T	3	mlh1_female
5715_U	3	mlh1_female
5715_V	5	mlh1_female
5715_W	5	mlh1_female
5715_X	4	mlh1_female
5715_Y	3	mlh1_female
5715_Z	1	mlh1_female
5716_AA	8	mlh1_male
5716_AB	2	mlh1_male
5716_AC	2	mlh1_male
5716_AD	3	mlh1_male
5716_AE	3	mlh1_male
5716_AF	5	mlh1_male
5716_AG	5	mlh1_male
5716_AH	5	mlh1_male
5716_AI	8	mlh1_male
5716_AJ	3	mlh1_male
5716_AK	3	mlh1_male
5716_AL	5	mlh1_male
5716_AM	5	mlh1_male
5716_AO	3	mlh1_male
5716_AP	3	mlh1_male
5716_AQ	2	mlh1_male
5716_AR	6	mlh1_male
5716_AS	1	mlh1_male
5716_AT	5	mlh1_male
5716_AU	0	mlh1_male
5716_AV	3	mlh1_male
5716_AW	2	mlh1_male
5716_AX	7	mlh1_male
5716_AY	2	mlh1_male
5716_AZ	4	mlh1_male
5716_B	4	mlh1_male
5716_BA	3	mlh1_male
5716_BB	2	mlh1_male
5716_BC	4	mlh1_male
5716_BD	2	mlh1_male
5716_BE	3	mlh1_male
5716_BF	4	mlh1_male
5716_BG	5	mlh1_male
5716_BH	3	mlh1_male
5716_BI	6	mlh1_male
5716_BJ	1	mlh1_male
5716_BK	3	mlh1_male
5716_BL	4	mlh1_male
5716_BM	6	mlh1_male
5716_BN	6	mlh1_male
5716_BO	4	mlh1_male
5716_BP	5	mlh1_male
5716_BQ	5	mlh1_male
5716_BR	5	mlh1_male
5716_BS	4	mlh1_male
5716_BT	3	mlh1_male
5716_BU	1	mlh1_male
5716_BV	5	mlh1_male
5716_BW	6	mlh1_male
5716_BX	3	mlh1_male
5716_BY	3	mlh1_male
5716_BZ	4	mlh1_male
5716_C	4	mlh1_male
5716_CA	1	mlh1_male
5716_CB	5	mlh1_male
5716_CC	5	mlh1_male
5716_CD	3	mlh1_male
5716_CE	5	mlh1_male
5716_CF	2	mlh1_male
5716_CG	5	mlh1_male
5716_CH	3	mlh1_male
5716_CI	2	mlh1_male
5716_CJ	4	mlh1_male
5716_CK	4	mlh1_male
5716_CL	5	mlh1_male
5716_CM	5	mlh1_male
5716_CN	2	mlh1_male
5716_CO	4	mlh1_male
5716_CP	1	mlh1_male
5716_CQ	2	mlh1_male
5716_D	3	mlh1_male
5716_E	4	mlh1_male
5716_F	1	mlh1_male
5716_G	2	mlh1_male
5716_H	2	mlh1_male
5716_I	4	mlh1_male
5716_J	6	mlh1_male
5716_K	3	mlh1_male
5716_L	2	mlh1_male
5716_M	3	mlh1_male
5716_N	5	mlh1_male
5716_O	6	mlh1_male
5716_P	2	mlh1_male
5716_Q	2	mlh1_male
5716_R	2	mlh1_male
5716_S	1	mlh1_male
5716_T	4	mlh1_male
5716_U	3	mlh1_male
5716_V	4	mlh1_male
5716_W	6	mlh1_male
5716_X	3	mlh1_male
5716_Y	4	mlh1_male
5716_Z	5	mlh1_male

### Sheet: HEI10hz
Sample_id	co_num	group
5589_A	3	wt_female
5589_AA	3	wt_female
5589_AB	5	wt_female
5589_AC	1	wt_female
5589_AD	6	wt_female
5589_AE	3	wt_female
5589_AF	7	wt_female
5589_AG	2	wt_female
5589_AI	4	wt_female
5589_AJ	4	wt_female
5589_AK	5	wt_female
5589_AL	2	wt_female
5589_AM	3	wt_female
5589_AN	2	wt_female
5589_AO	5	wt_female
5589_AP	2	wt_female
5589_AQ	4	wt_female
5589_AR	2	wt_female
5589_AS	2	wt_female
5589_AT	3	wt_female
5589_AU	6	wt_female
5589_AV	4	wt_female
5589_AW	5	wt_male
5589_AX	4	wt_male
5589_AY	2	wt_male
5589_AZ	3	wt_male
5589_B	4	wt_female
5589_BA	8	wt_male
5589_BB	1	wt_male
5589_BC	9	wt_male
5589_BD	5	wt_male
5589_BE	4	wt_male
5589_BF	7	wt_male
5589_BG	6	wt_male
5589_BH	5	wt_male
5589_BI	7	wt_male
5589_BJ	5	wt_male
5589_BK	8	wt_male
5589_BL	5	wt_male
5589_BM	3	wt_male
5589_BN	7	wt_male
5589_BO	4	wt_male
5589_BP	6	wt_male
5589_BQ	7	wt_male
5589_BR	5	wt_male
5589_BS	3	wt_male
5589_BT	5	wt_male
5589_BU	6	wt_male
5589_BV	7	wt_male
5589_BW	7	wt_male
5589_BX	5	wt_male
5589_BY	5	wt_male
5589_BZ	6	wt_male
5589_C	3	wt_female
5589_CA	4	wt_male
5589_CB	6	wt_male
5589_CC	3	wt_male
5589_CD	7	wt_male
5589_CE	6	wt_male
5589_CF	5	wt_male
5589_CG	6	wt_male
5589_CH	4	wt_male
5589_CI	5	wt_male
5589_CJ	6	wt_male
5589_CK	5	wt_male
5589_CL	8	wt_male
5589_CM	4	wt_male
5589_CN	3	wt_male
5589_CO	3	wt_male
5589_CP	4	wt_male
5589_CQ	8	wt_male
5589_D	4	wt_female
5589_E	1	wt_female
5589_F	5	wt_female
5589_G	2	wt_female
5589_H	2	wt_female
5589_I	2	wt_female
5589_J	4	wt_female
5589_K	5	wt_female
5589_L	5	wt_female
5589_M	4	wt_female
5589_N	2	wt_female
5589_O	4	wt_female
5589_P	1	wt_female
5589_Q	1	wt_female
5589_R	4	wt_female
5589_S	2	wt_female
5589_T	2	wt_female
5589_U	1	wt_female
5589_V	2	wt_female
5589_W	2	wt_female
5589_X	3	wt_female
5589_Y	5	wt_female
5589_Z	2	wt_female
5590_A	4	hei10hz_female
5590_AA	4	hei10hz_female
5590_AB	2	hei10hz_female
5590_AC	4	hei10hz_female
5590_AD	2	hei10hz_female
5590_AE	3	hei10hz_female
5590_AF	3	hei10hz_female
5590_AG	4	hei10hz_female
5590_AH	2	hei10hz_female
5590_AI	4	hei10hz_female
5590_AJ	0	hei10hz_female
5590_AK	3	hei10hz_female
5590_AL	2	hei10hz_female
5590_AM	3	hei10hz_female
5590_AN	2	hei10hz_female
5590_AO	3	hei10hz_female
5590_AP	2	hei10hz_female
5590_AQ	5	hei10hz_female
5590_AR	4	hei10hz_female
5590_AS	3	hei10hz_female
5590_AT	3	hei10hz_female
5590_AU	2	hei10hz_female
5590_AV	1	hei10hz_female
5590_AW	3	hei10hz_female
5590_AX	4	hei10hz_female
5590_AY	3	hei10hz_female
5590_AZ	2	hei10hz_female
5590_B	2	hei10hz_female
5590_BA	1	hei10hz_female
5590_BB	4	hei10hz_female
5590_BC	3	hei10hz_female
5590_BE	4	hei10hz_female
5590_BF	6	hei10hz_female
5590_BG	2	hei10hz_female
5590_BH	1	hei10hz_female
5590_BI	2	hei10hz_female
5590_BJ	3	hei10hz_female
5590_BK	6	hei10hz_female
5590_BL	2	hei10hz_female
5590_BM	4	hei10hz_female
5590_BN	1	hei10hz_female
5590_BO	3	hei10hz_female
5590_BP	4	hei10hz_female
5590_BQ	2	hei10hz_female
5590_BR	2	hei10hz_female
5590_BS	2	hei10hz_female
5590_BT	0	hei10hz_female
5590_BU	1	hei10hz_female
5590_BV	4	hei10hz_female
5590_BW	2	hei10hz_female
5590_BX	1	hei10hz_female
5590_BY	3	hei10hz_female
5590_BZ	4	hei10hz_female
5590_C	3	hei10hz_female
5590_CA	1	hei10hz_female
5590_CB	2	hei10hz_female
5590_CD	2	hei10hz_female
5590_CE	2	hei10hz_female
5590_CF	2	hei10hz_female
5590_CG	2	hei10hz_female
5590_CH	1	hei10hz_female
5590_CI	6	hei10hz_female
5590_CJ	3	hei10hz_female
5590_CK	2	hei10hz_female
5590_CL	2	hei10hz_female
5590_CM	5	hei10hz_female
5590_CN	4	hei10hz_female
5590_CO	7	hei10hz_female
5590_CP	3	hei10hz_female
5590_CQ	1	hei10hz_female
5590_D	3	hei10hz_female
5590_E	4	hei10hz_female
5590_F	3	hei10hz_female
5590_G	1	hei10hz_female
5590_H	3	hei10hz_female
5590_I	4	hei10hz_female
5590_J	3	hei10hz_female
5590_K	2	hei10hz_female
5590_L	0	hei10hz_female
5590_M	4	hei10hz_female
5590_N	2	hei10hz_female
5590_O	3	hei10hz_female
5590_P	2	hei10hz_female
5590_Q	4	hei10hz_female
5590_R	4	hei10hz_female
5590_S	3	hei10hz_female
5590_T	4	hei10hz_female
5590_U	4	hei10hz_female
5590_V	3	hei10hz_female
5590_W	1	hei10hz_female
5590_X	4	hei10hz_female
5590_Y	1	hei10hz_female
5590_Z	4	hei10hz_female
5591_A	1	hei10hz_female
5591_AA	2	hei10hz_female
5591_AB	2	hei10hz_female
5591_AC	3	hei10hz_female
5591_AD	0	hei10hz_female
5591_AE	4	hei10hz_female
5591_AF	2	hei10hz_female
5591_AG	5	hei10hz_female
5591_AH	5	hei10hz_female
5591_AI	4	hei10hz_female
5591_AJ	3	hei10hz_female
5591_AK	2	hei10hz_female
5591_AL	4	hei10hz_female
5591_AM	1	hei10hz_female
5591_AN	6	hei10hz_female
5591_AO	4	hei10hz_female
5591_AP	5	hei10hz_female
5591_AQ	4	hei10hz_female
5591_AR	3	hei10hz_female
5591_AS	5	hei10hz_female
5591_AT	4	hei10hz_female
5591_AU	2	hei10hz_female
5591_AV	2	hei10hz_female
5591_AW	4	hei10hz_female
5591_AX	2	hei10hz_female
5591_AY	6	hei10hz_female
5591_AZ	4	hei10hz_female
5591_B	3	hei10hz_female
5591_BA	5	hei10hz_female
5591_BB	4	hei10hz_female
5591_BC	2	hei10hz_female
5591_BD	5	hei10hz_female
5591_BE	1	hei10hz_female
5591_BF	1	hei10hz_female
5591_BG	3	hei10hz_female
5591_BH	0	hei10hz_female
5591_BI	1	hei10hz_female
5591_BJ	6	hei10hz_female
5591_BK	4	hei10hz_female
5591_BL	2	hei10hz_female
5591_BM	1	hei10hz_male
5591_BN	5	hei10hz_male
5591_BO	5	hei10hz_male
5591_BP	2	hei10hz_male
5591_BQ	5	hei10hz_male
5591_BR	6	hei10hz_male
5591_BS	3	hei10hz_male
5591_BT	2	hei10hz_male
5591_BU	6	hei10hz_male
5591_BV	3	hei10hz_male
5591_BW	3	hei10hz_male
5591_BX	2	hei10hz_male
5591_BY	2	hei10hz_male
5591_BZ	5	hei10hz_male
5591_C	5	hei10hz_female
5591_CA	4	hei10hz_male
5591_CB	3	hei10hz_male
5591_CC	3	hei10hz_male
5591_CD	3	hei10hz_male
5591_CE	5	hei10hz_male
5591_CF	4	hei10hz_male
5591_CG	1	hei10hz_male
5591_CH	8	hei10hz_male
5591_CI	5	hei10hz_male
5591_CJ	3	hei10hz_male
5591_CK	5	hei10hz_male
5591_CL	2	hei10hz_male
5591_CM	3	hei10hz_male
5591_CN	5	hei10hz_male
5591_CO	5	hei10hz_male
5591_CP	3	hei10hz_male
5591_CQ	3	hei10hz_male
5591_D	4	hei10hz_female
5591_E	5	hei10hz_female
5591_F	2	hei10hz_female
5591_G	3	hei10hz_female
5591_H	3	hei10hz_female
5591_I	3	hei10hz_female
5591_J	4	hei10hz_female
5591_K	1	hei10hz_female
5591_L	4	hei10hz_female
5591_M	4	hei10hz_female
5591_N	2	hei10hz_female
5591_O	2	hei10hz_female
5591_P	3	hei10hz_female
5591_Q	4	hei10hz_female
5591_R	4	hei10hz_female
5591_S	2	hei10hz_female
5591_T	3	hei10hz_female
5591_U	3	hei10hz_female
5591_V	3	hei10hz_female
5591_W	4	hei10hz_female
5591_X	4	hei10hz_female
5591_Y	3	hei10hz_female
5591_Z	5	hei10hz_female
5592_A	5	hei10hz_male
5592_AA	5	hei10hz_male
5592_AB	3	hei10hz_male
5592_AC	3	hei10hz_male
5592_AD	5	hei10hz_male
5592_AE	1	hei10hz_male
5592_AF	2	hei10hz_male
5592_AG	7	hei10hz_male
5592_AH	5	hei10hz_male
5592_AI	5	hei10hz_male
5592_AJ	6	hei10hz_male
5592_AK	1	hei10hz_male
5592_AL	2	hei10hz_male
5592_AM	6	hei10hz_male
5592_AN	5	hei10hz_male
5592_AO	4	hei10hz_male
5592_AP	3	hei10hz_male
5592_AQ	4	hei10hz_male
5592_AR	3	hei10hz_male
5592_AS	5	hei10hz_male
5592_AT	6	hei10hz_male
5592_AU	5	hei10hz_male
5592_AV	5	hei10hz_male
5592_AW	4	hei10hz_male
5592_AX	4	hei10hz_male
5592_AY	3	hei10hz_male
5592_AZ	3	hei10hz_male
5592_B	6	hei10hz_male
5592_BA	3	hei10hz_male
5592_BB	3	hei10hz_male
5592_BC	3	hei10hz_male
5592_BD	3	hei10hz_male
5592_BE	4	hei10hz_male
5592_BF	3	hei10hz_male
5592_BG	3	hei10hz_male
5592_BH	2	hei10hz_male
5592_BI	3	hei10hz_male
5592_BJ	2	hei10hz_male
5592_BK	2	hei10hz_male
5592_BL	4	hei10hz_male
5592_BM	4	hei10hz_male
5592_BN	3	hei10hz_male
5592_BO	1	hei10hz_male
5592_BP	7	hei10hz_male
5592_BQ	3	hei10hz_male
5592_BR	5	hei10hz_male
5592_BS	5	hei10hz_male
5592_BT	2	hei10hz_male
5592_BU	3	hei10hz_male
5592_BV	3	hei10hz_male
5592_BW	4	hei10hz_male
5592_BX	6	hei10hz_male
5592_BY	4	hei10hz_male
5592_BZ	3	hei10hz_male
5592_C	5	hei10hz_male
5592_CA	4	hei10hz_male
5592_CB	5	hei10hz_male
5592_CC	5	hei10hz_male
5592_CD	5	hei10hz_male
5592_CE	2	hei10hz_male
5592_CF	7	hei10hz_male
5592_CG	6	hei10hz_male
5592_CH	6	hei10hz_male
5592_CI	4	hei10hz_male
5592_CJ	5	hei10hz_male
5592_CK	4	hei10hz_male
5592_CL	2	hei10hz_male
5592_CM	4	hei10hz_male
5592_CN	6	hei10hz_male
5592_CO	3	hei10hz_male
5592_CP	3	hei10hz_male
5592_CQ	2	hei10hz_male
5592_D	2	hei10hz_male
5592_E	2	hei10hz_male
5592_F	2	hei10hz_male
5592_G	5	hei10hz_male
5592_H	8	hei10hz_male
5592_I	3	hei10hz_male
5592_J	5	hei10hz_male
5592_K	5	hei10hz_male
5592_L	5	hei10hz_male
5592_M	5	hei10hz_male
5592_N	4	hei10hz_male
5592_O	4	hei10hz_male
5592_P	4	hei10hz_male
5592_Q	4	hei10hz_male
5592_R	3	hei10hz_male
5592_S	4	hei10hz_male
5592_T	11	hei10hz_male
5592_U	0	hei10hz_male
5592_V	6	hei10hz_male
5592_W	4	hei10hz_male
5592_X	6	hei10hz_male
5592_Y	4	hei10hz_male
5592_Z	2	hei10hz_male
